# *In vitro* and *in vivo* CRISPR-Cas9 screens reveal drivers of aging in neural stem cells of the brain

**DOI:** 10.1101/2021.11.23.469762

**Authors:** Tyson J. Ruetz, Chloe M. Kashiwagi, Bhek Morton, Robin W. Yeo, Dena S. Leeman, David W. Morgens, C. Kimberly Tsui, Amy Li, Michael C. Bassik, Anne Brunet

## Abstract

Aging impairs the ability of neural stem cells to transition from quiescence to activation (proliferation) in the adult mammalian brain. Neural stem cell (NSC) functional decline results in decreased production of new neurons and defective regeneration upon injury during aging^1–9^, and this is exacerbated in Alzheimer’s disease^10^. Many genes are upregulated with age in NSCs^3, 11–13^, and the knockout of some of these boosts old NSC activation and rejuvenates aspects of old brain function^14–18^. But systematic functional testing of genes in old NSCs – and more generally in old cells – has not been done. This has been a major limiting factor in identifying the most promising rejuvenation interventions. Here we develop *in vitro* and *in vivo* high-throughput CRISPR-Cas9 screening platforms to systematically uncover gene knockouts that boost NSC activation in old mice. Our genome-wide screening pipeline in primary cultures of young and old NSCs identifies over 300 gene knockouts that specifically restore old NSC activation. Interestingly, the top gene knockouts are involved in glucose import, cilium organization and ribonucleoprotein structures. To determine which gene knockouts have a rejuvenating effect for the aging brain, we establish a scalable CRISPR-Cas9 screening platform *in vivo* in old mice. Of the 50 gene knockouts we tested *in vivo*, 23 boost old NSC activation and production of new neurons in old brains. Notably, the knockout of *Slc2a4*, which encodes for the GLUT4 glucose transporter, is a top rejuvenating intervention for old NSCs. GLUT4 protein expression increases in the stem cell niche during aging, and we show that old NSCs indeed uptake ∼2-fold more glucose than their young counterparts. Transient glucose starvation increases the ability of old NSCs to activate, which is not further improved by knockout of *Slc2a4/*GLUT4. Together, these results indicate that a shift in glucose uptake contributes to the decline in NSC activation with age, but that it can be reversed by genetic or external interventions. Importantly, our work provides scalable platforms to systematically identify genetic interventions that boost old NSC function, including *in vivo* in old brains, with important implications for regenerative and cognitive decline during aging.
