## Supplemental Table 3 for "*In vitro* and *in vivo* CRISPR-Cas9 screens reveal drivers of aging in neural stem cells of the brain"

### Sheet: Fig2_all 5 libraries
Figure 2. raw data		Top10_SC1		Female ~20 months old					Top10_Sc2		Female 20 months old					Glucose_HumanDisease_Sc1				Female 20 months old			Glucose_HumanDisease_Sc2				Female 22 months old			CytoplasmicRibonucleoproteinStructures_Sc1				Female 20 months old			CytoplasmicRibonucleoproteinStructures_Sc2				Female 20 months old			Depleted_Sc1			Female 22 months old
		Symbol	casTLE Effect	casTLE Score	casTLE p-value	Minimum Effect Estimate	Maximum Effect Estimate		Symbol	casTLE Effect	casTLE Score	casTLE p-value	Minimum Effect Estimate	Maximum Effect Estimate		Symbol	casTLE Effect	casTLE Score	casTLE p-value	Minimum Effect Estimate	Maximum Effect Estimate		Symbol	casTLE Effect	casTLE Score	casTLE p-value	Minimum Effect Estimate	Maximum Effect Estimate		Symbol	casTLE Effect	casTLE Score	casTLE p-value	Minimum Effect Estimate	Maximum Effect Estimate		Symbol	casTLE Effect	casTLE Score	casTLE p-value	Minimum Effect Estimate	Maximum Effect Estimate		Symbol	casTLE Effect	casTLE Score	casTLE p-value	Minimum Effect Estimate	Maximum Effect Estimate
		AA986860	1.4	1.28	0.839	-6.9	4.2		AA986860	9.1	0.378	0.736	-0.9	19		SLC2A4	9.8	7.81	0.045	3.6	19		SLC2A4	4	3.81	0.135	0.1	8		CNOT3	0	0	0.991	-3	13.8		CNOT3	2.3	2.43	0.0529	-1.9	16.3		VMN1R55	-1	-0.883	0.0494	-4	1.5
		B3GALNT2	1.7	3.78	0.0442	-0.4	5		B3GALNT2	0	0	0.822	-2	19.4		IER2	6.7	4.68	0.42	3.4	14		IER2	4.1	1.97	0.497	-0.9	8		PAPPA2	7.7	4.02	0.196	-1.5	16		PAPPA2	0.8	0.346	0.631	-2	15.7		DBPHT2	0	0	0.707	-1.8	2
		RSPH3A	1.4	2.18	0.394	-1.1	5		RSPH3A	14	11.4	0.0018	8.2	28		CDKN1A	6.7	4.7	0.416	2	14		CDKN1A	-2.9	-2.39	0.371	-8	8.6		EDC3	6.4	0.605	0.911	-4.8	13		EDC3	1.2	0.626	0.431	-2	17.6		DEFA3	0	0	0.707	-1.8	2
		FAM53C	2.1	2.81	0.182	-0.7	6		FAM53C	0	0	0.822	-2	16.6		SLC2A12	-0.6	-0.224	0.981	-3.7	1.9		SLC2A12	-0.7	-0.256	0.95	-4.5	2		MBNL1	7.3	0.789	0.881	-1	14		MBNL1	0.9	0.362	0.615	-2	16.7		VMN1R107	-1	-0.883	0.0494	-4	1.5
		SPP1	1.6	2.91	0.159	-0.8	5		SPP1	9.8	3.7	0.189	3.6	21		SLC45A4	6.4	7.93	0.0392	4.1	13.5		SLC45A4	-1.7	-1.06	0.77	-7	11.1		DIS3L2	5.7	3.89	0.214	0.5	12		DIS3L2	0	0	0.963	-2	15		ZFP541	0	0	0.707	-2	1.8
		RASSF8	1.3	1.37	0.802	-1.4	4		RASSF8	8.2	1.81	0.431	-0.7	17		ECSCR	6.3	5.23	0.32	3	14		ECSCR	5.9	1.34	0.699	-0.9	12.8		EIF4E	7.7	1.81	0.66	-0.5	16		EIF4E	2.2	2.98	0.0249	-1.1	21.5		RPLP1	0	0	0.707	-2	1.8
		LRMDA	1.2	1.68	0.647	-1.2	5		LRMDA	9.3	4.94	0.12	5.9	19		SORL1	6.9	2.96	0.716	0.3	15		SORL1	4.7	4.17	0.0884	0.3	9		SOCS1	5.6	5.46	0.0587	3.4	12		SOCS1	1.2	0.754	0.363	-2	18.4		CHCHD5	-1.3	-1.69	0.0028	-5	1.2
		CCDC15	1.8	2.65	0.227	-0.8	6		CCDC15	9.1	0.673	0.649	-1	18		SLIT2	6.7	5.6	0.259	4.9	15		SLIT2	-2.7	-3.17	0.243	-8	8.9		RBM4	6.6	2.77	0.439	-0.2	14		RBM4	0.9	0.506	0.509	-2	16.6		DEFA17	0	0	0.707	-1.8	2
		PXDC1	1.7	2.14	0.412	-1.1	5		PXDC1	10.1	0.451	0.715	-0.9	20		C1QTNF5	6.3	4.31	0.484	1.9	13		C1QTNF5	5.1	4.41	0.0668	0.8	10		RBPMS	7.1	0.718	0.891	-2.7	15		RBPMS	0.9	0.626	0.431	-2	17.4		RPL32	11.2	1.22	0.0198	-0.4	22
		NPB	1.5	2.65	0.227	-0.9	5		NPB	9.6	1.36	0.491	-0.7	19		SNRPB2	6.5	4.52	0.45	-1	14		SNRPB2	-2.2	1.96	0.503	-6	9.6		GRB7	5.6	6.05	0.0336	3.3	12		GRB7	0.5	0.066	0.886	-2	17.6		MIF	2	0.322	0.243	-1.5	5.9
		SC1	SC2	Average
	RSPH3A	2.18	11.4	6.79
	LRMDA	1.68	4.94	3.31
	SPP1	2.91	3.7	3.305
	NPB	2.65	1.36	2.005
	CCDC15	2.65	0.673	1.6615
	B3GALNT2	3.78	0	1.89
	RASSF8	1.37	1.81	1.59
	FAM53C	2.81	0	1.405
	PXDC1	2.14	0.451	1.2955
	AA986860	1.28	0.378	0.829
	SLC2A4	7.81	3.81	5.81
	C1QTNF5	4.31	4.41	4.36
	SORL1	2.96	4.17	3.565
	IER2	4.68	1.97	3.325
	ECSCR	5.23	1.34	3.285
	SNRPB2	4.52	1.96	3.24
	SLC45A4	7.93	-1.06	3.435
	SLIT2	5.6	-3.17	1.215
	CDKN1A	4.7	-2.39	1.155
	SLC2A12	-0.224	-0.256	-0.24
	SOCS1	5.46	0.754	3.107
	GRB7	6.05	0.066	3.058
	EIF4E	1.81	2.98	2.395
	PAPPA2	4.02	0.346	2.183
	DIS3L2	3.89	0	1.945
	RBM4	2.77	0.506	1.638
	CNOT3	0	2.43	1.215
	RBPMS	0.718	0.626	0.672
	EDC3	0.605	0.626	0.6155
	MBNL1	0.789	0.362	0.5755
	RPL32	1.22	0	0.61
	MIF	0.322	0	0.161
	DEFA3	0	0	0
	DEFA17	0	0	0
	DBPHT2	0	0	0
	RPLP1	0	-0.0551	-0.02755
	ZFP541	0	-0.152	-0.076
	VMN1R55	-0.883	0	-0.4415
	VMN1R107	-0.883	0	-0.4415
	CHCHD5	-1.69	-0.0248	-0.8574
	ASCL1	1.86	11.8	6.83
	IGF1R	5.53	5.48	5.505
	CDKN1A	0.00885	6.28	3.14443
	GFAP	2.41	3.53	2.97
	SOX2	1.77	4.13	2.95
	HES1	2.62	2.7	2.66
	BMPR1A	0	5.3	2.65
	OLIG2	0.0361	5.06	2.54805
	BMPR2	6.21	-1.99	2.11
	ID4	0.925	3.16	2.0425

### Sheet: Supp Fig2_WT Top10 screens
	WT_Top10_Sc1								WT_Top10_Sc2
	Symbol	casTLE Effect	casTLE Score	casTLE p-value	Minimum Effect Estimate	Maximum Effect Estimate			Symbol	casTLE Effect	casTLE Score	casTLE p-value	Minimum Effect Estimate	Maximum Effect Estimate
	AA986860	-1.2	-1.01	0.929	-5	1.5			AA986860	-0.4	-0.122	0.94	-2	4.5
	B3GALNT2	-1.2	-1.37	0.859	-4	1.3			B3GALNT2	-0.4	-0.177	0.926	-1.8	2
	RSPH3A	-2.3	-6.52	0.142	-7	1.8			RSPH3A	-2.1	-10.9	0.0025	-5.7	-1
	FAM53C	-1.6	-1.63	0.819	-6	1.1			FAM53C	-1	-0.353	0.867	-3	1.7
	SPP1	-1.8	-5.03	0.283	-6	-0.4			SPP1	-1	-2.04	0.443	-4	1.2
	RASSF8	-2.3	-6.91	0.111	-6.8	-0.8			RASSF8	-1.3	-3.77	0.232	-4	0.5
	LRMDA	-1.7	-3	0.595	-7	0.5			LRMDA	0	0	0.99	-1.7	3
	CCDC15	-2.6	-9.11	0.0289	-6.7	-1.1			CCDC15	-1.8	-8.22	0.0246	-4	-0.8
	PXDC1	-1	-0.796	0.95	-4	1.5			PXDC1	-0.3	-0.121	0.94	-2	1.7
	NPB	-2.4	-9.35	0.023	-6.5	-1			NPB	-1.7	-5.61	0.0944	-4	-0.4
Reordered to match the Cas9 screen results
		Sc1	Sc2
RSPH3A	RSPH3A	-6.52	-10.9
LRMDA	LRMDA	-3	0
SPP1	SPP1	-5.03	-2.04
NPB	NPB	-9.35	-5.61
CCDC15	CCDC15	-9.11	-8.22
B3GALNT2	B3GALNT2	-1.37	-0.177
RASSF8	RASSF8	-6.91	-3.77
FAM53C	FAM53C	-1.63	-0.353
PXDC1	PXDC1	-0.796	-0.121
AA986860	AA986860	-1.01	-0.122
