## Supplemental Table 4 for "*In vitro* and *in vivo* CRISPR-Cas9 screens reveal drivers of aging in neural stem cells of the brain"

### Sheet: MasterList
Relevant Figures	Experiment Type	Reported Parameter	Number of independent experiments	Number of biological replicates	Values ( independant experiment #)	Ages	Strain	Sex	Passage #	Median	Statistical test	P-value
Figure 1a	In vitro Genome wide screen	Ranked gene lists	3	3 Young (6 mice pooled), 3 Old (6-mice pooled)		Young: 3-4 months old. Old: 18-21 months old	Cas9	Mixed male/female 50/50	Screen 1, passage 8 Screen 2, passage 7 Screen 3, passage 12
Figure 1c	Day 4 activation analysis (FACS)	% Ki67+ cells	3	6 Young, 10 old	Young: 25.9(1), 41.2(1), 32.9(1), 17.49(2), 41.4(3), 48.3(3) Old: 10.1(1), 32.3(1), 28.4(1), 19.41 (2), 15.96(2), 13.7(2), 10.5(2), 15.9(3), 20.3(3), 22.32(3)	Young: 3-4 months old. Old: 18-21 months old	Cas9	Mixed male/female 50/50	p7-12	Young: 37.05 Old: 17.69	Mann-Whitney test (two-tailed)	0.011
Figure 1e	Day 4 activation analysis (FACS)	% Ki67+ cells	2	4 Old	Control (safe): 6.47(1), 7.44(1), 5.32(2), 6.33(2) Top10 8.55(1), 17.7(1), 13.4(2), 12.9(2)	Young: 3-4 months old. Old: 18-21 months old	Cas9	Mixed male/female 50/50	p 7	Safe: 6.40 Top10: 13.15	Mann-Whitney test (two-tailed)	0.0286
Figure 2e** see "Supplementary Table 3" and Tab#2
Figure 3b see also "Figure 3b" tab	Newborn neuron quntification in olfactory bulb (immunofluorescence)	%mCherry+ EdU+/Total EdU+	3	5-9	Control 1.55(1), 0.24(1), 1.03(1), 0.61(2), 1.39(2), 0.79(3), 1.42(3), 0.74(3), 1.04(3) Slc2a4: 2.19(2), 2.16(2), 2.35(3), 2.02(3), 2.70(3), 1.75(3) Vmn1r107: 0.42(1), 0.61(1), 0.85(2), 0.42(2), 1.20(3)	Old, 18-22 months	Cas9	Mixed male/female (see "Figure3b" tab		Control: 1.034 Slc2a4: 2.178, Vmn1r107: 0.6095	Mann-Whitney test (two-tailed)	Control v Slc2a4: 0.0004 Control v Vmn1r107: 0.2977
Figure 3d see also Figure 3b, d tab	Quantification of NeuN fluorescent intensity in newborn neurons with Slc2a4 knockout treatment	NeuN mean fluorescent intensity (mCherry+, EdU+ cells)	3	5-9	Control: 7735, 8783, 5129, 8871, 7508, 11579, 4589, 7978, 7564. Slc2a4: 7974, 7411, 6086, 5771, 7814, 5242. Vmn1r107: 13014, 6740, 8907, 6473, 4340.	Old, 18-22 months	Cas9	Mixed male/female (see "Figure3b" tab		Control: 7564, Slc2a4: 6749, Vmn1r107: 6740	Mann-Whitney test (two-tailed)	Control versus Slc2a4: 0.5287. Control versus Vmn1r107: 0.8981
Figure 3f	Quantifying GLUT4 protein levels in the SVZ NSC niche by immunofluorescence	GLUT4 mean fluorescent intensity	2	7	Experiment 1 (values 1-3), Experiment 2(values 4-7) Young qNSCs/astrocytes: 8142, 8968, 8995, 9602, 8486, 7989, 9007 Young aNSCs: 9385, 9400, 10073, 9094, 8475, 9634, 11298 Young neuroblasts: 9632, 10498, 10272, 10394, 9606, 9459, 9805 Young other cells: 6394, 8629, 8561, 9938, 8591, 6683, 8782. Old qNSC/astrocyte: 11164, 8193, 9686, 11628, 9881, 12878, 10992 Old aNSCs: 13066, 9823, 12588, 11285,…	Young: 3-4 months old, Old: 18-21 months old	Cas9	All male		Young qNSC: 8968, Old qNSC: 10992 Young aNSC: 9400, Old aNSC 12470 Young Neuroblast: 9805, Old Neuroblast: 11390 Young other cells: 8591, Old other cells: 8414	Mann-Whitney test (two-tailed)	Young versus old. qNSC/astrocyte: 0.011, aNSC: 0.0014, Neuroblast: 0.2086, other cells: 0.8048
Extended Data Figure 4c- see tab 2 :Supp Table 3"
Figure 4d	Quantifying GLUT4 proteins levels in vitro in qNSCs/aNSCs by immunofluorescence	GLUT4 mean fluorescent intensity	1	3-4	Young qNSC: 1581, 1432, 1410, 1374. Old qNSC: 1724, 1809, 1804 Young aNSC: 943, 771, 980, 1169. Old aNSC: 848, 801, 702	Young: 3-4 months old, Old: 18-21 months old	Cas9	Mixed male/female 50/50	~p7	Young qNSC: 1421, Old qNSC: 1807. Young aNSC: 962 Old aNSC: 803	Mann-Whitney test (two-tailed)	Young versus old qNSC: 0.0286 , aNSC: 0.2286
Figure 4e	Quantifying STX4A proteins levels in vitro in qNSCs/aNSCs by immunofluorescence	STX4A mean fluorescent intensity	1	4	Young qNSC: 1633, 1572, 1598, 1650. Old qNSC: 1797, 1763, 1906, 1971. Young aNSC: 1473, 1250, 1288, 1081. Old aNSC: 998, 1087, 992	Young: 3-4 months old, Old: 18-21 months old	Cas9	Mixed male/female 50/50	~p7	Young qNSC: 1616, Old qNSC 1780. Young aNSC: 1269, Old aNSC: 998	Mann-Whitney test (two-tailed)	Young versus old qNSC: 0.0286, aNSC: 0.1143
Figure 4f	Glucose uptake assay (bioluminescent)	Relative light units (normalized to cell number)	2	3-4	Experiment 1 (Young 1-3 values, Old 1-4 values), Experiment 2 (Young 4-6 values, Old 5-8 values). Young qNSC: 16308, 12419, 16708, 19179, 10027, 21859. Old qNSC: 33114, 36736, 29915, 28197, 30027, 37380, 35136, 27799. Young aNSC: 6707, 1766, 3614, 6802, 2690, 3270. Old aNSC: 7258, 11648, 11399, 12550, 4705, 5443, 8389, 7796.	Young: 3-4 months old, Old: 18-21 months old	Cas9	Mixed male/female 50/50	~p9	Young qNSC: 16508, Old qNSC: 31570. Young aNSC: 3442, Old aNSC: 8093	Mann-Whitney test (two-tailed)	Young versus old. qNSC 0.0007, aNSC: 0.008
Figure 4g	Glucose uptake assay (bioluminescent)	Relative light units (normalized to cell number)	2	3-4	Day 4 uninfected: 639900(1), 589000(1), 1305000(2). Control day 4: 225214(1), 301590(1), 375220(2), 829339(2) Slc2a4 day 4: 169900(1), 203900(1), 373100(2), 702400(2). Contorl day 8: 443300(1), 507700(1), 502800(2), 660000(2). Slc2a4 day 8: 364669(1), 350194(1), 387237(2), 375220(2)	Young: 3-4 months old, Old: 18-21 months old	Cas9	Mixed male/female 50/50	~p9	Day 4 control: 338405, Day 4 Slc2a4: 288500. Day 8 control: 505250, Day 8 Slc2a4: 362707	Mann-Whitney test (two-tailed)	Control versus treatment day 4: 0.4857, day 8: 0.0143
Figure 4h	Day 4 activation analysis (FACS)	% Ki67+ cells	2	6	Experiment 1 (values 1-3), experiment 2 (values 4-6). Young normal glucose control: 4.8, 5, 5.9, 6, 4.6, 3. Young normal glucose Slc2a4 KO: 2.6, 5.2, 6.2, 5, 2.7, 3.7. Young glucoe starvation control: 3.7, 4.9, 5.2, 6, 8, 5. Young glucose starvation Slc2a4 KO: 3.9, 6.9, 6.9, 3, 2.8, 2.3. Old normal glucose control: 2.1, 2.7, 4.4, 3.5, 2, 2. Old normal glucose Slc2a4 KO: 3.8, 4.9, 6.7, 6.2, 3.1, 3…	Young: 3-4 months old, Old: 18-21 months old	Cas9	Mixed male/female 50/50	p~6	Young normal glucoe control: 4.9, young normal glucose GLUT4 KO: 4.35. Young no glucose control: 5.1. Young no glucose GLUT4 KO: 3.45 Old normal glucose control: 2.4. Old normal glucose GLUT4 KO: 4.35, Old no glucose control: 4.9. Old no glucose GLUT4 KO: 4.5	Mann-Whitney test (two-tailed)	Young +glucose control versus +glucose GLUT4 KO: 0.6147. Young +Glucose control versus -glucose control: 0.4632. Young +glucose versus Young -glucose GLUT4 KO: 0.5108. Old +glucose versus Old +glucose GLUT4 KO: 0.0390. Old +glucose versus -glucose: 0.152. Old +glucose versus no glucose GLUT4 KO: 0.039 Old -glucose control versus -glucose GLUT4KO: 0.9372
Extended Data Figure 3c	EGFP knockout analysis in vivo (Immunofluorescence)	EGFP mean fluorescent intensity (EdU+ cells)	1	1	354 mCherry- cells, 69 mCherry+ cells	Old, 22 months	Cas9	female		mCherr-:8778, mCherry+: 6874	Mann-Whitney test (two-tailed)	mCherry- versus mCherry+: <0.0001
Extended Data Figure 5b	GLUT4 knockout analysis in vivo (Immunofluorescence)	GLUT4 mean fluorescent intensity	1	1	897 mCherry+ cells, 1333 mCherry- cells	Old, 22 months	Cas9	male		mCherry-: 14390, mCherry+: 8257	Mann-Whitney test (two-tailed)	mCherry- versus mCherry+: <0.0001
Extended Data Figure 5c	Quantifying %NeuN+ cells of all EdU+ cells (immunofluorescence)	NeuN+/EdU+, comparing mCherrry+ to mCherry-	2	5	Experiment 1 (values 1-3), Experiment 2 (values 4-5). Control: 55.7, 100.5, 59.0, 77.6, 95.6. Slc2a4: 83.6, 69.3, 96.6, 77.4, 55.2. Vmn1r107: 100.9, 107.8, 98.5, 106.8, 27.2	Old, 18-22 months	Cas9	Control exp 1-5: F, F, M, M, M. Slc2a4 exp 1-5: M, M, F, F, M. Vmn1r107 exp 1-5: F, M, M, M, F.		Control: 0.7764, Slc2a4: 0.7741, Vmn1r107: 1.009	Mann-Whitney test (two-tailed)	Control versus Slc2a4: 0.8413. Control versus Vmn1r107: 0.2222
Extended Data Figure 5d	Isotype antibody control analysis in vivo in SVZ NSC niche (Immunofluorescence) (corresponding to figure 3f)	mean fluorescent intensity	2	3-4	Experiment 1 (values 1), Experiment 2 (values 2-4). Young astrocytes/qNSCs: 3808, 4073, 8660, 4385. Young aNSC: 3808, 4698, 6289, 4333. Young Neuroblasts: 4305, 4373, 4394. Young other cells: 3176, 3329, 7549, 3840. Old astrocytes/qNSCs: 6210, 5485, 6060. Old aNSCs: 7145, 6041. Old Neuroblasts: 5063, 5101, 5691. Old other cells: 5997, 4295, 5024	Young: 3-4 months old, Old: 18-21 months old	Cas9	All male		Young qNSC/astrocyte: 4229, Young aNSC: 4515, Young Neuroblasts: 4628, Young other cells: 3584, Old qNSC/astrocyte: 6060, Old aNSC: 6593, Old Neuroblast: 5602, Old other cells: 5024	Mann-Whitney test (two-tailed)	Young versus old. qNSC/astrocyte: 0.400, aNSC: 0.2667, Neuroblast: 0.0571, other cells: 0.400
Extended Data Figure 6d	Quantifying STX4A protein levels in the SVZ NSC niche by immunofluorescence	STX4A mean fluorescent intensity	2	3	Experiment 1 (value 1, experiment 2 (value 2-3). Young qNSC/astrocyte: 4489, 5258, 4190. Young aNSC: 4729, 4987, 4454. Young Neuroblast: 4702, 5220, 4119. Young other cells: 4271, 4911, 3774. Old qNSC/astrocyte: 6974, 6511, 5570. Old aNSC: 7458, 6789, 7030. Old Neuroblast: 5667, 5137, 6309. Old other cells: 5740, 4389, 4057	Young: 3-4 months old, Old: 18-21 months old	Cas9	All male		Young qNSC/astrocyte: 4594, Young aNSC: 4689, Young Neuroblasts: 4651, Young other cells: 4271, Old qNSC/astrocyte: 6355, Old aNSC: 7015, Old Neuroblast: 5684, Old other cells: 4389	Mann-Whitney test (two-tailed)	Young versus old. qNSC/astrocyte: 0.0286, aNSC: 0.0286, Neuroblast: 0.0571, other cells: 0.700
Extended Data Figure 6f	Quantifying the relaive difference in qNSC activation ability in context of GLUT4 knockout +/- glucose starvation (FACS) (based on figure 4h data)	%Ki67+ cells	2	6	Experiment 1 (values 1-3), Experiment 2 (values 4-6). Young +glucose:0.542, 1.04, 1.051, 0.833, 0.587, 1.233. Old +glucose: 1.810, 1.523, 1.771, 1.550, 1.250. Young -glucose: 1.054, 1.408, 1.327, 0.500, 0.350, 0.460. Old -glucose: 0.579, 1.063, 1.0182, 0.931, 1.357, 0.780	Young: 3-4 months old, Old: 18-21 months old	Cas9	Mixed male/female 50/50	~p9	Young +glucose: 0.9367, Young -glucose: 0.777. Old +glucose: 1.676, Old -glucose: 1.018	Mann-Whitney test (two-tailed)	+Glucose versus - glucose (both in context of GLUT4 KO): Young: 0.9372, Old: 0.0079

### Sheet: Supp Table3_ InVivo gene scores
Figure 2. raw data		Top10_SC1		Female ~20 months old					Top10_Sc2		Female 20 months old					Glucose_HumanDisease_Sc1				Female 20 months old			Glucose_HumanDisease_Sc2				Female 22 months old			CytoplasmicRibonucleoproteinStructures_Sc1				Female 20 months old			CytoplasmicRibonucleoproteinStructures_Sc2				Female 20 months old			Depleted_Sc1			Female 22 months old
		Symbol	casTLE Effect	casTLE Score	casTLE p-value	Minimum Effect Estimate	Maximum Effect Estimate		Symbol	casTLE Effect	casTLE Score	casTLE p-value	Minimum Effect Estimate	Maximum Effect Estimate		Symbol	casTLE Effect	casTLE Score	casTLE p-value	Minimum Effect Estimate	Maximum Effect Estimate		Symbol	casTLE Effect	casTLE Score	casTLE p-value	Minimum Effect Estimate	Maximum Effect Estimate		Symbol	casTLE Effect	casTLE Score	casTLE p-value	Minimum Effect Estimate	Maximum Effect Estimate		Symbol	casTLE Effect	casTLE Score	casTLE p-value	Minimum Effect Estimate	Maximum Effect Estimate		Symbol	casTLE Effect	casTLE Score	casTLE p-value	Minimum Effect Estimate	Maximum Effect Estimate
		AA986860	1.4	1.28	0.839	-6.9	4.2		AA986860	9.1	0.378	0.736	-0.9	19		SLC2A4	9.8	7.81	0.045	3.6	19		SLC2A4	4	3.81	0.135	0.1	8		CNOT3	0	0	0.991	-3	13.8		CNOT3	2.3	2.43	0.0529	-1.9	16.3		VMN1R55	-1	-0.883	0.0494	-4	1.5
		B3GALNT2	1.7	3.78	0.0442	-0.4	5		B3GALNT2	0	0	0.822	-2	19.4		IER2	6.7	4.68	0.42	3.4	14		IER2	4.1	1.97	0.497	-0.9	8		PAPPA2	7.7	4.02	0.196	-1.5	16		PAPPA2	0.8	0.346	0.631	-2	15.7		DBPHT2	0	0	0.707	-1.8	2
		RSPH3A	1.4	2.18	0.394	-1.1	5		RSPH3A	14	11.4	0.0018	8.2	28		CDKN1A	6.7	4.7	0.416	2	14		CDKN1A	-2.9	-2.39	0.371	-8	8.6		EDC3	6.4	0.605	0.911	-4.8	13		EDC3	1.2	0.626	0.431	-2	17.6		DEFA3	0	0	0.707	-1.8	2
		FAM53C	2.1	2.81	0.182	-0.7	6		FAM53C	0	0	0.822	-2	16.6		SLC2A12	-0.6	-0.224	0.981	-3.7	1.9		SLC2A12	-0.7	-0.256	0.95	-4.5	2		MBNL1	7.3	0.789	0.881	-1	14		MBNL1	0.9	0.362	0.615	-2	16.7		VMN1R107	-1	-0.883	0.0494	-4	1.5
		SPP1	1.6	2.91	0.159	-0.8	5		SPP1	9.8	3.7	0.189	3.6	21		SLC45A4	6.4	7.93	0.0392	4.1	13.5		SLC45A4	-1.7	-1.06	0.77	-7	11.1		DIS3L2	5.7	3.89	0.214	0.5	12		DIS3L2	0	0	0.963	-2	15		ZFP541	0	0	0.707	-2	1.8
		RASSF8	1.3	1.37	0.802	-1.4	4		RASSF8	8.2	1.81	0.431	-0.7	17		ECSCR	6.3	5.23	0.32	3	14		ECSCR	5.9	1.34	0.699	-0.9	12.8		EIF4E	7.7	1.81	0.66	-0.5	16		EIF4E	2.2	2.98	0.0249	-1.1	21.5		RPLP1	0	0	0.707	-2	1.8
		LRMDA	1.2	1.68	0.647	-1.2	5		LRMDA	9.3	4.94	0.12	5.9	19		SORL1	6.9	2.96	0.716	0.3	15		SORL1	4.7	4.17	0.0884	0.3	9		SOCS1	5.6	5.46	0.0587	3.4	12		SOCS1	1.2	0.754	0.363	-2	18.4		CHCHD5	-1.3	-1.69	0.0028	-5	1.2
		CCDC15	1.8	2.65	0.227	-0.8	6		CCDC15	9.1	0.673	0.649	-1	18		SLIT2	6.7	5.6	0.259	4.9	15		SLIT2	-2.7	-3.17	0.243	-8	8.9		RBM4	6.6	2.77	0.439	-0.2	14		RBM4	0.9	0.506	0.509	-2	16.6		DEFA17	0	0	0.707	-1.8	2
		PXDC1	1.7	2.14	0.412	-1.1	5		PXDC1	10.1	0.451	0.715	-0.9	20		C1QTNF5	6.3	4.31	0.484	1.9	13		C1QTNF5	5.1	4.41	0.0668	0.8	10		RBPMS	7.1	0.718	0.891	-2.7	15		RBPMS	0.9	0.626	0.431	-2	17.4		RPL32	11.2	1.22	0.0198	-0.4	22
		NPB	1.5	2.65	0.227	-0.9	5		NPB	9.6	1.36	0.491	-0.7	19		SNRPB2	6.5	4.52	0.45	-1	14		SNRPB2	-2.2	1.96	0.503	-6	9.6		GRB7	5.6	6.05	0.0336	3.3	12		GRB7	0.5	0.066	0.886	-2	17.6		MIF	2	0.322	0.243	-1.5	5.9
		SC1	SC2	Average
	RSPH3A	2.18	11.4	6.79
	LRMDA	1.68	4.94	3.31
	SPP1	2.91	3.7	3.305
	NPB	2.65	1.36	2.005
	CCDC15	2.65	0.673	1.6615
	B3GALNT2	3.78	0	1.89
	RASSF8	1.37	1.81	1.59
	FAM53C	2.81	0	1.405
	PXDC1	2.14	0.451	1.2955
	AA986860	1.28	0.378	0.829
	SLC2A4	7.81	3.81	5.81
	C1QTNF5	4.31	4.41	4.36
	SORL1	2.96	4.17	3.565
	IER2	4.68	1.97	3.325
	ECSCR	5.23	1.34	3.285
	SNRPB2	4.52	1.96	3.24
	SLC45A4	7.93	-1.06	3.435
	SLIT2	5.6	-3.17	1.215
	CDKN1A	4.7	-2.39	1.155
	SLC2A12	-0.224	-0.256	-0.24
	SOCS1	5.46	0.754	3.107
	GRB7	6.05	0.066	3.058
	EIF4E	1.81	2.98	2.395
	PAPPA2	4.02	0.346	2.183
	DIS3L2	3.89	0	1.945
	RBM4	2.77	0.506	1.638
	CNOT3	0	2.43	1.215
	RBPMS	0.718	0.626	0.672
	EDC3	0.605	0.626	0.6155
	MBNL1	0.789	0.362	0.5755
	RPL32	1.22	0	0.61
	MIF	0.322	0	0.161
	DEFA3	0	0	0
	DEFA17	0	0	0
	DBPHT2	0	0	0
	RPLP1	0	-0.0551	-0.02755
	ZFP541	0	-0.152	-0.076
	VMN1R55	-0.883	0	-0.4415
	VMN1R107	-0.883	0	-0.4415
	CHCHD5	-1.69	-0.0248	-0.8574
	ASCL1	1.86	11.8	6.83
	IGF1R	5.53	5.48	5.505
	CDKN1A	0.00885	6.28	3.14443
	GFAP	2.41	3.53	2.97
	SOX2	1.77	4.13	2.95
	HES1	2.62	2.7	2.66
	BMPR1A	0	5.3	2.65
	OLIG2	0.0361	5.06	2.54805
	BMPR2	6.21	-1.99	2.11
	ID4	0.925	3.16	2.0425

### Sheet: Figure 3b_3d_In Vivo KO
In vivo single gene knockout experiment numbers
											SEX										Age
mCherry+ EdU+ / Total EdU+ (Normalized to experiment control average)	exp1	exp1	exp1	exp2	exp2	exp3	exp3	exp3	exp3		M	F	F	M	M	F	M	F	F		20	20	20	20	22	22	22	23	22
Control	1.55238	0.238871	1.03419	0.605646	1.39462	0.788357	1.42026	0.744901	1.04547					M	M	F	M	F	F					20	22	22	22	23	22
Slc2a4				2.19179	2.16386	2.354	2.01705	2.69745	1.75103		M	F		M	M	F					18	18		20	22	22
Vmn1r107	0.424623	0.609486		0.845192	0.422115	1.20203
NeuN mean fluorescent intensity (EdU+ mCherry+ cells)(average of all sampels oer biological replicate)
Control	exp1	exp1	exp1	exp2	exp2	exp3	exp3	exp3	exp3
Slc2a4	7734.53	8783.05	5129.28	8871.48	7508.87	11579.3	4588.95	7078.46	7564.06
Vmn1r107				7947.34	7411.84	6086.9	5771.9	7814.6	5242.62
	13014.1	6740.07		8907.4	6473.63	4340.61
